# Transcription of HIV-1 at sites of intact latent provirus integration

**DOI:** 10.1101/2024.04.26.591331

**Authors:** Ana Rafaela Teixeira, Cintia Bittar, Gabriela S. Silva Santos, Thiago Y. Oliveira, Amy S. Huang, Noemi Linden, Isabella A.T.M. Ferreira, Tetyana Murdza, Frauke Muecksch, R. Brad Jones, Marina Caskey, Mila Jankovic, Michel C. Nussenzweig

## Abstract

HIV-1 anti-retroviral therapy is highly effective but fails to eliminate a reservoir of latent proviruses leading to a requirement for life-long treatment. How the site of integration of authentic intact latent proviruses might impact their own or neighboring gene expression or reservoir dynamics is poorly understood. Here we report on proviral and neighboring gene transcription at sites of intact latent HIV-1 integration in cultured T cells obtained directly from people living with HIV, as well as engineered primary T cells and cell lines. Proviral gene expression was correlated to the level of endogenous gene expression under resting but not activated conditions. Notably, latent proviral promoters were 100-10,000X less active than in productively infected cells and had little or no measurable impact on neighboring gene expression under resting or activated conditions. Thus, the site of integration has a dominant effect on the transcriptional activity of intact HIV-1 proviruses in the latent reservoir thereby influencing cytopathic effects and proviral immune evasion.
