## Supplementary material for "Transcription of HIV-1 at sites of intact latent provirus integration": Table S2

### Sheet: Sheet1
Table S1. Primer, crRNA and HDRT sequences used in the various assays.
Workflow/Assay	Target	Orientation	Reference	Oligo Sequence (5'→ 3')
PCR	Reporter construct	F		AAAGGAGAAGAACTGTTCACCGGAG
		R		TTGTGGCCATTGACATCTCCGT
	Chr13	F		GCCGCAGCATAGACCTGAAA
		R		TCTCAGGGGCCATTCATACC
	ZNF407	F1		GGTGATGCCAGCACTTTGCACTTTC
		R1		CCTACTGTCTCAGTCTGCTCGG
		F2		CCATCAAGGGCAGGTGGAGCTAAC
		R2		CCTAACAGAACACCACAGCCT
	ZNF140	F1		GAAGGGTGGACATGATGTACTG
		R1		GGTTAATTGCACAGATTTAGTG
		F2		GGAACTGCCTTTTGTAATGTAGTG
		R2		GCCATATTTCTCACAACAATG
	KDM2A	F		TGAGCGGGGAGAACTATGGA
		R		GGTCCGCACAATTCCTCGAT
	ZNF460	F		AGGGTCACATACGTCCAATTAC
		R		CTCCCAAAGTGCAGGGTTTA
	KCNA3	F		CACACCTCCTCACATGAATCTC
		R		GTGCCTCAGTTTCTTTGTTTGT
	ATP2B4	F		AGGAAGACTCCACCTCTACAA
		R		CAGCAGACAAGAGTCCAGATTAC
Reverse Transcription	long LTR		Einkauf et al., 2022	/5BiotinTEG/AAGCAGTGGTATCAACGCAGAGTACGGGCGCCACTGCTAGAGA
	Pol			/5BiotinTEG/AAGCAGTGGTATCAACGCAGAGTACCAAATTTCTACTAATGCTTTTATTTTTTC
	Nef			/5BiotinTEG/AAGCAGTGGTATCAACGCAGAGTACTGTAAGTCATTGGTCTTAAAGGTACCTGAGG
	PolyA			/5BiotinTEG/AAGCAGTGGTATCAACGCAGAGTACTTTTTTTTTTTTTTTTTTTTTTTTTTGAAG
	Tat-Rev			/5BiotinTEG/AAGCAGTGGTATCAACGCAGAGTACGGATCTGTCTCTGTCTCTCTCTCCACC
RT-qPCR	LTR	F	Einkauf et al., 2022	GCCTCAATAAAGCTTGCCTTGA
		R		GGGCGCCACTGCTAGAGA
		Probe		/56-FAM/CCAGAGTCA/ZEN/CACAACAGACGGGCACA/3IABkFQ/
	eGFP	F		GAACTTCACCTCAGCTCTAG
		R		ATCCAGACCACATGAAGCAG
		Probe		/56-FAM/TTTCTTTAA/ZEN/ATCCCCATGCCCGAG/3IABkFQ/
	nLuciferase	F		TCAGACCTTCATACGGGATG
		R		TCCGTAACTCCGATCCAAAG
		Probe		/HEX/CGATCTTCA/ZEN/GCCCATTTTCACCGC/3IABkFQ/
	LTR Read-Through	F	Einkauf et al., 2022	GCCCTCAGATGCTRCATATAA
		R		AGAGTCACACAACAGACGG
		Probe		/56-FAM/TGCCTGTAC/ZEN/TGGGTCTCTCTGGTTAG/3IABkFQ/
	Gag	F	Gaebler et al., 2019; Palmer et al., 2003	ATGTTTTCAGCATTATCAGAAGGA
		R		TGCTTGATGTCCCCCCACT
		Probe		/56-FAM/CCACCCCAC/ZEN/AAGATTTAAACACCATGCTAA/3IABkFQ
	Env	F		GCTGGTTWTGCGATTCTAAAGT
		R		CCATTTAACAGYAGTTGAGTTGA
		Probe		/56-TAMN/ATTCCATGTGTACATTGTACTGTGCT/3IAbRQSp
crRNAs	Chr13			GTAGGAAGATATCACATCTCTGG
	ZNF407			CACTAAATGTCTGGT
	ZNF140			CCAGCAACTAATATA
	KDM2A			TCCAATAGGGAAACC
	ZNF460			CACCAAAGAATCACC
	KCNA3			ATTAAGAGTCAACCA
	ATP2B4			CCTGATGAGTGGGCC
HDRTs	iChr13			GGGGTTCCTGCGGCCGCAGCATAGACCTGAAACTAAATTTAGAGATGTATCTACTAATAATCTGTTTCTATGACTTCCTACTGCTTTTGTAAATATAATGTGTTACTCTGTATTCAAGGATTTGTTTTCTAATATTTATACTTTCATATCAAAATACATACATGGATCTTTGGTCATTAAATCATTAGCATTTTTCACAATATAACCTTTTAAAACAAGTAGGCAAATACAAAAGCCAAATAAATGCACTTAATGTTGGCTCTGAAAAATGTTACCCTCCTGTACTGGTAGACAGAGGCTACCCTCCTGCTTGGTAGACAGATGTTGACCTTTGTTTCTGTTGGAAGGGCTAATTCACTCCCAACGAAGACAAGATATCCTTGATCTGTGGATCTACCA…
	iZNF407			CCGTCAGATCCGCTAGCGCTACCGGACTCATCCCCACCTCCCCCCAATTCTAGATCTCAGCTATAATTTCTCGATTAAAGTTCATTCTTCTCAGCCTTAACTTTATTCTATAAAATAGTTTCTGTGATGACAGAGGAGACTTAGTCCCCAAACTCTGTTAGTTTACAGTGGTAGAGATACTCATTTTAGGAGAGGAGAGAAGTATAATTGGGACCAAATGTAAATGTTTTTTGTCTAGGAGTTTAGCCTTGGTCATCTTAAAGATGAAAGTACTGGTTTGCTTCTGGAACCTGTTCTTTTTTCCATTAAGATTCATCTGTCAAACATTGGAGCGTATTTATTAGTTGGAAGGGCTAATTCACTCCCAACGAAGACAAGATATCCTTGATCTGTGGATCT…
	iZNF140			CCGTCAGATCCGCTAGCGCTACCGGACTCATTAAAATCATGGTAAGCCTGTGCTTCTGGACTAAGAACTTAATTAGTTCTTAATTTTTTTTCCACCTTATGTGGGATAGGATGGCTAGAAGGGGCTGGAGTTTAGTTTGTTCAACTTTTCACTTGTTTTTAGGACAGAGTAGTGACTTCTAAGATCCTTGTAAGTCAGACTGGAAACTGCAAGTCTCCCTGTCATAATTTTCCATAATTTCCTTCTTCCTGTATTGATCTTAAATAACATTGGTGATAGAAGGTATTAGGCTGTTTTCCCAAGAAAAGAGTGAATACATCTAAAAAATTTTGGAAGGGCTAATTCACTCCCAACGAAGACAAGATATCCTTGATCTGTGGATCTACCACACACAAGGCT…
	iKDM2A			AGGGGTTCCTGCGGCCGCAGCATAGGGGGGCAAAGCTGTTTGAGGAAGGATAGTTCAATACGTTTTTTAAGATTTTGTTGTCCCAGGATTTGTGACTTTGAGCGGGGAGAACTATGGATTATTTTCTTTTATTTTATAAATTAACATTTTGGTAGCTTTGAAGGGTTGTTGGGATTGATTGAAGACAAGTAGGTAGAATACTGGATGCTGATAAAGTTCTGTGTTTTGGGAGGAATGTACGAGATAGATCTTGTTGAAAGAAATTTTAGACATGATTTGAAAGGATTGGCTTATATCTGTATATGAACACTTGGATCCTTTAAGCCATGCTTTGTTACGCCAGAATGCGTTCGCACAGCCGCCAGCCGGTCACTCCGTTGATGGTTACTCGGAACAGCA…
	iZNF460			GGGGTTCCTGCGGCCGCAGCATAGGCTGAATGTACCCTCCTACTCAGCCAGGATAGATGTAATCTCCAGATGGGCCCATATTGTCTTGGCTACAACCTGCTGTGCCCTCTATGACTCTTGTTGCTTGCTCATGGAATCTTCTGGCCTCAGGGATGCCTGCTAGTAGGACTTAGGTAGAAAAGGAAGCGATGGCTCATTGTGAATTCTCCCTGGAAGCAGGTCCAGGCCCTAACACCTGATCAGGTGTCACCACGTTGGAAGGGCTAATTCACTCCCAACGAAGACAAGATATCCTTGATCTGTGGATCTACCACACACAAGGCTACTTCCCTGATTAGCAGAACTACACACCAGGGCCAGGGATCAGATATCCACTGACCTTTGGATGGTGCTACAAGC…
	iKCNA3			AGGGGTTCCTGCGGCCGCAGCATAGGATATGTTATCTACATGAACTCATTAATTAGTGACATAGGCTGAAGCCAAGTCTAAAAGCATAAGAGATTTGTCTTTCAAGTCACCTAATAAAAGTAGCATGGGTTTCAGAGCCAGAATAACCTGGCTTTAAATCATAACTGAGTCTCCTGCTAGCTGTGAAGTCTTAGGGAAATCACTTAACTTTAAGCATCTATTTTATGCCCTCCTAAAATGAGGTTAATAGCACTTACCTTGCGGAGTTGACAAGTGCCAGGACATGGTTGACTCTTACGCCAGAATGCGTTCGCACAGCCGCCAGCCGGTCACTCCGTTGATGGTTACTCGGAACAGCAGGGAGCCGTCGGGGTTGATCAGGCGCTCGTCGATAATTTT…
	iATP2B4			AGGGGTTCCTGCGGCCGCAGCATAGATACTTAGCCAGAGAGAGAAGTCCATGCCAGAGGCACTCCTAGATTCCTGGTTTCTTCTCACTTTATCTGCAAAACTCCTGACCAATAGGAGTGTCTTTTCTAAGCTCTTGGGTGCTGAGAGTCCCCATGGAGCACACAGAGGGATCTTCTAAGAAAGTAAGGTCCTTTAGGAAGCCTACCTTCCCACCCTCACTGCTCCCCACCCACAGCCTCTCCTGTCCAGACAGGAGCACCTGGGCCCTGATGAGTGGGCCACAAGTTACGCCAGAATGCGTTCGCACAGCCGCCAGCCGGTCACTCCGTTGATGGTTACTCGGAACAGCAGGGAGCCGTCGGGGTTGATCAGGCGCTCGTCGATAATTTTGTTGCCGTT…
				Gibson Assembly overlapping 5' end 5' homology region nanoluciferase CDS T2A eGFP CDS P2A HIV-1 Tat HIV-1 Psi HIV-1 5' LTR 3' homology region Gibson Assembly overlapping 3' end
